# Convergence and novelty in adaptation to whole genome duplication in three independent polyploids

**DOI:** 10.1101/2020.03.31.017939

**Authors:** Sian M. Bray, Eva M. Wolf, Min Zhou, Silvia Busoms, Magdalena Bohutínská, Pirita Paajanen, Patrick Monnahan, Jordan Koch, Sina Fischer, Marcus A. Koch, Levi Yant

## Abstract

Convergent evolution is observed broadly across the web of life, but the degree of evolutionary constraint during adaptation of core intracellular processes is not known. High constraint has been assumed for conserved processes, such as cell division and DNA repair, but reports of nimble evolutionary shifts in these processes have confounded this expectation. Whole genome duplication (WGD) necessitates the concerted adjustment of a wide range of fundamental intracellular functions but nevertheless has been repeatedly survived in all kingdoms. Given this repeated adaptation to WGD despite obvious intracellular challenges to core processes such as meiosis, we asked: how do lineages not only survive WGD, but sometimes ultimately thrive? Are the solutions employed constrained or diverse? Here we detect genes and processes under selection following WGD in the *Cochlearia* species complex by performing a scan for selective sweeps following WGD in a large-scale survey of 73 resequenced individuals from 23 populations across Europe. We then contrast our results from two independent WGDs in *Arabidopsis arenosa* and *Cardamine amara.* We find that while WGD does require the adaptation of particular functional processes in all three cases, the specific genes recruited to respond are highly flexible. We also observe evidence of varying degrees of convergence between different cases. Our results point to a polygenic basis for the distributed adaptive systems that control meiotic crossover number, ionomic rewiring, cell cycle control, and nuclear regulation. Given the sheer number of loci under selection post-WGD, we surmise that this polygenicity may explain the general lack of convergence between these species that are ~30 million years diverged. Based on our results, we speculate that adaptive processes themselves – such as the rate of generation of structural genomic variants—may be altered by WGD in nascent autopolyploids, contributing to the occasionally spectacular adaptability of autopolyploids observed across kingdoms.
