## Supplementary material for "Convergence and novelty in adaptation to whole genome duplication in three independent polyploids": Dataset S1 Ploidy

### Sheet: Dataset_S1
Individual	Date	Reference Geometric mean	Sample Geometric Mean	Ratio	Ploidy Vs WOL Average	Population Stats	Ratio	Vs WOL
ABE_005	25Nov2016	105	78.8	0.750476	1.96626
ABE_006	23Nov2016	105	79.9	0.760952	1.99371	Mean:	0.771238	2.02066
ABE_009	23Nov2016	271	213	0.785978	2.05928	Variance:	0.000340018	0.00233405
ABE_010	23Nov2016	273	215	0.787546	2.06338	Standard Deviation:	0.0184396	0.048312
ALO_001	25Jan2017	273	210	0.769231	2.0154	Mean:	0.743734	1.9486
ALO_008	23Mar2017	258	189	0.732558	1.91932	Variance:	0.000490056	0.00336399
ALO_010	23Mar2017	255	186	0.729412	1.91107	Standard Deviation:	0.0221372	0.0579999
ARD_001	22Nov2017	250	220	0.88	2.30562
ARD_002	22Nov2017	250	223	0.892	2.33706
ARD_003	22Nov2017	250	224	0.896	2.34754
ARD_004	22Nov2017	250	207	0.828	2.16938
ARD_005	22Nov2017	250	198	0.792	2.07506
ARD_006	22Nov2017	248	195	0.78629	2.0601
ARD_009	26Jan2017	271	191	0.704797	1.84658
ARD_010	23Mar2017	256	198	0.773438	2.02642
ARD_010	26Jan2017	271	213	0.785978	2.05928
ARD_011	25Nov2016	106	74.6	0.703774	1.8439
ARD_013	24May2017	220	160	0.727273	1.90547	Mean:	0.788767	2.06659
ARD_014	24May2017	233	177	0.759657	1.99031	Variance:	0.00460645	0.0316209
ARD_015	24May2017	218	158	0.724771	1.89891	Standard Deviation:	0.0678708	0.177823
BAN_002	22Nov2017	110	118	1.07273	2.81057
BAN_003	22Nov2017	110	123	1.11818	2.92966
BAN_006	18Nov2016	126	114	0.904762	2.37049
BAN_006	18Nov2016	337	291	0.863501	2.26239
BAN_007	22Nov2017	110	68.6	0.623636	1.63394
BAN_008	22Nov2017	103	114	1.1068	2.89983
BAN_010	22Nov2017	99.9	115	1.15115	3.01604	Mean:	0.95924	2.51323
BAN_011	22Nov2017	111	72.1	0.64955	1.70183	Variance:	0.0438914	0.301293
BAN_012	22Nov2017	112	128	1.14286	2.99431	Standard Deviation:	0.209503	0.548901
BAR_002	24May2017	229	85.2	0.372052	0.974784
BAR_004	23Nov2016	104	40.3	0.3875	1.01526
BAR_006	24May2017	216	80.1	0.370833	0.97159
BAR_008	07May2017	217	79.7	0.367281	0.962283
BAR_008	25Nov2016	110	41.4	0.376364	0.98608	Mean:	0.372334	0.975523
BAR_010	24May2017	214	78.5	0.366822	0.961082	Variance:	5.85619e-05	0.000401998
BAR_011	07May2017	226	82.6	0.365487	0.957582	Standard Deviation:	0.00765257	0.0200499
BNK_002	21Nov2016	246	89	0.361789	0.947893
BNK_004	18Nov2016	118	45.7	0.387288	1.0147
BNK_005	21Nov2016	95.3	37.3	0.391396	1.02546
BNK_007	21Nov2016	285	104	0.364912	0.956077	Mean:	0.385386	1.00972
BNK_021	18Nov2016	118	48.9	0.414407	1.08575	Variance:	0.000381778	0.00262072
BNK_022	21Nov2016	107	42	0.392523	1.02842	Standard Deviation:	0.0195391	0.0511929
BRD_001	26Jan2017	269	199	0.739777	1.93823
BRD_002	26Jan2017	265	232	0.875472	2.29375
BRD_004	25Nov2016	102	87.1	0.853922	2.23729
BRD_009	28Nov2016	268	232	0.865672	2.26808
BRD_010	26Jan2017	266	201	0.755639	1.97979	Mean:	0.801247	2.09928
BRD_011	26Jan2017	273	204	0.747253	1.95782	Variance:	0.0036873	0.0253115
BRD_012	26Jan2017	262	202	0.770992	2.02001	Standard Deviation:	0.0607232	0.159096
CAS_001	28Nov2016	236	175	0.741525	1.94281
CAS_003	28Nov2016	238	178	0.747899	1.95951	Mean:	0.744712	1.95116
CHA_005	25Nov2016	279	107	0.383513	1.00481
COW_001	23Nov2016	266	194	0.729323	1.91084	Mean:	0.753159	1.97329
COW_003	23Nov2016	269	214	0.795539	2.08433	Variance:	0.00135404	0.00929478
COW_004	23Nov2016	260	191	0.734615	1.92471	Standard Deviation:	0.0367972	0.0964095
CROY_001	18Nov2016	299	224	0.749164	1.96282
CROY_002	18Nov2016	299	227	0.759197	1.98911	Mean:	0.754181	1.97597
CWY_010	25Nov2016	106	129	1.21698	3.18851
DTR_000	25Nov2016	279	231	0.827957	2.16926
ELI_001	25Jan2017	262	195	0.744275	1.95001
ERS_001	25Jan2017	262	217	0.828244	2.17002
ERS_001	29Mar2017	241	197	0.817427	2.14168
ERS_002	29Mar2017	242	173	0.714876	1.87299
ERS_003	29Mar2017	239	168	0.702929	1.84169
ERS_004	29Mar2017	240	192	0.8	2.09602
ERS_005	29Mar2017	241	194	0.804979	2.10906
ERS_006	29Mar2017	243	183	0.753086	1.9731
ERS_007	29Mar2017	241	172	0.713693	1.86989	Mean:	0.775534	2.03191
ERS_008	29Mar2017	239	197	0.824268	2.1596	Variance:	0.00245169	0.0168296
ERS_009	29Mar2017	240	191	0.795833	2.0851	Standard Deviation:	0.0495145	0.129729
FLA_001	25Jan2017	264	208	0.787879	2.06426
FRE_001	18Nov2016	117	131	1.11966	2.93353
FRE_006	22Nov2017	106	119	1.12264	2.94134	Mean:	1.15066	3.01476
FRE_007	22Nov2017	111	125	1.12613	2.95047	Variance:	0.00311091	0.0213548
FRE_013	22Nov2017	111	137	1.23423	3.23372	Standard Deviation:	0.0557755	0.146133
FTW_003	25Nov2016	102	78.7	0.771569	2.02152
GEO_002	25Nov2016	277	300	1.08303	2.83757
GEO_006	25Nov2016	108	122	1.12963	2.95965	Mean:	1.10633	2.89861
GRT_001	05Apr2017	186	91	0.489247	1.28184	Mean:	0.492438	1.2902
GRT_006	05Apr2017	199	99.3	0.498995	1.30738	Variance:	3.22554e-05	0.000221417
GRT_007	05Apr2017	183	89.5	0.489071	1.28138	Standard Deviation:	0.00567939	0.0148801
HEY_001	21Nov2016	294	175	0.595238	1.55954
HEY_008	21Nov2016	292	328	1.12329	2.94304	Mean:	0.859263	2.25129
IMM_003	25Nov2016	295	213	0.722034	1.89174
IMM_006	25Nov2016	285	300	1.05263	2.75791	Mean:	0.887333	2.32483
JOR_001	21Nov2016	115	41.1	0.357391	0.936372
JOR_003	21Nov2016	112	45.6	0.407143	1.06672	Mean:	0.390029	1.02188
JOR_004	18Nov2016	116	49.4	0.425862	1.11577	Variance:	0.00101821	0.00698952
JOR_011	21Nov2016	284	105	0.369718	0.968669	Standard Deviation:	0.0319094	0.0836033
KAT_003	25Jan2017	302	271	0.897351	2.35108
KIL_003	21Nov2016	114	49.9	0.437719	1.14683	Mean:	0.440359	1.15375
KIL_004	18Nov2016	309	119	0.385113	1.009	Variance:	0.00320496	0.0220004
KIL_005	21Nov2016	114	56.8	0.498246	1.30541	Standard Deviation:	0.0566124	0.148325
LAB_001	17Nov2016	304	111	0.365132	0.956652
LAB_001	26Jan2017	259	98.4	0.379923	0.995405
LAB_300	21Nov2016	88	44.1	0.501136	1.31299	Mean:	0.405239	1.06173
LAB_400	21Nov2016	113	46.3	0.409735	1.07351	Variance:	0.00317221	0.0217756
LAB_500	21Nov2016	111	41.1	0.37027	0.970115	Standard Deviation:	0.0563224	0.147566
LAM_017	18Nov2016	295	135	0.457627	1.19899
LAS_001	28Nov2016	273	213	0.78022	2.04419
LER_001	28Nov2016	245	199	0.812245	2.1281
LER_007	28Nov2016	271	198	0.730627	1.91426	Mean:	0.771436	2.02118
LNL_003	25Nov2016	105	84.1	0.800952	2.09851
LNL_008	25Nov2016	95.1	71.1	0.747634	1.95882	Mean:	0.774293	2.02866
MAG_010	28Nov2016	274	203	0.740876	1.94111
MAL_008	25Nov2016	106	39.9	0.376415	0.986215
MEN_012	23Nov2016	256	304	1.1875	3.11127
MEN_019	23Nov2016	250	285	1.14	2.98682	Mean:	1.16375	3.04905
NEI_008	28Nov2016	192	161	0.838542	2.197
NEN_002	26Jan2017	200	46.3	0.2315	0.606534
NEN_003	25Nov2016	278	118	0.42446	1.11209
NEN_005	18Nov2016	291	116	0.398625	1.04441
NEN_005	25Nov2016	102	49	0.480392	1.25864
NEN_100	09Jan2017	1.15	0.57	0.495652	1.29862
NEN_200	09Jan2017	0.89	0.44	0.494382	1.29529	Mean:	0.42625	1.11678
NEN_200	15Mar2017	197	98.4	0.499492	1.30868	Variance:	0.00830132	0.0569844
NEN_300	15Mar2017	262	101	0.385496	1.01001	Standard Deviation:	0.0911116	0.238714
OLL_002	25Nov2016	106	117	1.10377	2.89191
QUA_001	25Nov2016	273	111	0.406593	1.06528
ROT_001	25Jan2017	266	199	0.74812	1.96009
ROT_001	25Jan2017	262	196	0.748092	1.96001	Mean:	0.748106	1.96005
SCU_022	25Nov2016	103	76.8	0.745631	1.95357
SKE_001	25Jan2017	266	200	0.75188	1.96994
SKE_002	23Mar2017	246	177	0.719512	1.88514
SKE_004	23Mar2017	231	195	0.844156	2.2117	Mean:	0.762733	1.99838
SKE_006	23Mar2017	234	180	0.769231	2.0154	Variance:	0.00245079	0.0168234
SKE_008	23Mar2017	225	164	0.728889	1.9097	Standard Deviation:	0.0495054	0.129705
SKF_015	25Nov2016	110	141	1.28182	3.35839
SKN_001	15Mar2017	227	169	0.744493	1.95059
SKN_002	21Nov2016	290	221	0.762069	1.99664
SKN_002	15Mar2017	229	170	0.742358	1.94499
SKN_003	15Mar2017	232	187	0.806034	2.11183
SKN_005	18Nov2016	306	251	0.820261	2.1491
SKN_005	15Mar2017	242	196	0.809917	2.122
SKN_006	15Mar2017	212	178	0.839623	2.19983
SKN_007	15Mar2017	250	185	0.74	1.93881
SKN_008	21Nov2016	114	84.5	0.741228	1.94203
SKN_008	15Mar2017	225	160	0.711111	1.86312	Mean:	0.767875	2.01185
SKN_009	15Mar2017	226	166	0.734513	1.92444	Variance:	0.00165404	0.0113541
SNK_001	21Nov2016	291	222	0.762887	1.99878	Standard Deviation:	0.0406698	0.106556
SPU_004	25Nov2016	327	124	0.379205	0.993524
STO_001	25Nov2016	111	87.4	0.787387	2.06297
TET_008	25Nov2016	103	66.7	0.647573	1.69665
TMN_005	25Nov2016	103	76.2	0.739806	1.93831
TNT_002	25Nov2016	101	78.9	0.781188	2.04673
TNT_003	24May2017	232	190	0.818966	2.14571
TNT_004	24May2017	216	158	0.731481	1.9165
TNT_006	24May2017	226	161	0.712389	1.86647
TNT_007	24May2017	206	147	0.713592	1.86963
TNT_008	22Nov2017	89.3	62.8	0.703247	1.84252
TNT_009	22Nov2017	109	93.5	0.857798	2.24745
TNT_010	22Nov2017	97.8	84.3	0.861963	2.25836
TNT_011	22Nov2017	103	83.6	0.81165	2.12654
TNT_012	22Nov2017	112	85	0.758929	1.98841	Mean:	0.781934	2.04868
TNT_013	22Nov2017	250	203	0.812	2.12746	Variance:	0.00323103	0.0221794
TNT_014	22Nov2017	250	205	0.82	2.14842	Standard Deviation:	0.0568421	0.148927
TYN_019	18Nov2016	289	122	0.422145	1.10603
TYN_100	09Jan2017	0.47	0.19	0.404255	1.05916
TYN_100	21Nov2016	287	122	0.425087	1.11374	Mean:	0.4308	1.1287
TYN_200	21Nov2016	112	45.4	0.405357	1.06204	Variance:	0.00146565	0.010061
TYN_300	21Nov2016	87.9	43.7	0.497156	1.30256	Standard Deviation:	0.0382838	0.100304
UIG_002	23Mar2017	254	196	0.771654	2.02175
UIG_003	23Mar2017	242	182	0.752066	1.97043	Mean:	0.794558	2.08176
UIG_008	23Mar2017	254	207	0.814961	2.13521	Variance:	0.00159031	0.0109167
UIG_010	28Nov2016	268	225	0.839552	2.19964	Standard Deviation:	0.0398787	0.104483
WAL_002	25Nov2016	87.6	33.4	0.381279	0.998957
WOL_004	23Nov2016	266	102	0.383459	1.00467	Mean:	0.381677	1
WOL_005	23Nov2016	219	83	0.378995	0.992975	Variance:	5.58641e-06	3.83479e-05
WOL_007	23Nov2016	264	101	0.382576	1.00236	Standard Deviation:	0.00236356	0.00619257
WSM_004	17Nov2016	354	301	0.850282	2.22776	Mean:	0.861557	2.25729
WSM_007	17Nov2016	345	291	0.843478	2.20993	Variance:	0.00065775	0.00451513
WSM_008	18Nov2016	330	294	0.890909	2.3342	Standard Deviation:	0.0256466	0.0671947
