## Supplementary material for "Convergence and novelty in adaptation to whole genome duplication in three independent polyploids": Dataset S4 A_arenosa

### Sheet: Dataset S4. Arabidopsis
Dataset S4. Arabidopsis arenosa 1% Fst outlier genes from the extended analysis.
A. lyrata gene ID	A. thaliana gene ID	Gene Description
AL1G10010	AT1G02205.2	Fatty acid hydroxylase superfamily
AL1G10020	AT1G02190.2	Fatty acid hydroxylase superfamily
AL1G10680	AT1G01690.1	putative recombination initiation defects 3
AL1G11440	AT1G01080.1	RNA-binding (RRM/RBD/RNP motifs) family protein
AL1G11450	AT1G01070.1	nodulin MtN21 /EamA-like transporter family protein
AL1G11960	AT3G62850.1	zinc finger protein-related
AL1G15870	AT1G05910.1	cell division cycle protein 48-related / CDC48-related
AL1G15880	AT1G05920.1	Domain of unknown function (DUF313)
AL1G16110	AT1G06149.1	NA
AL1G16730	AT1G06720.1	P-loop containing nucleoside triphosphate hydrolases superfamily protein
AL1G16740	AT1G06730.1	pfkB-like carbohydrate kinase family protein
AL1G16840	AT1G06830.1	Glutaredoxin family protein
AL1G16850	AT1G06840.1	Leucine-rich repeat protein kinase family protein
AL1G19440	AT1G09010.1	glycoside hydrolase family 2 protein
AL1G20760	AT1G10060.2	branched-chain amino acid transaminase 1
AL1G21410	AT1G10586.1	basic helix-loop-helix (bHLH) DNA-binding superfamily protein
AL1G23280	AT1G12040.1	leucine-rich repeat/extensin 1
AL1G26140	AT1G14260.1	RING/FYVE/PHD zinc finger superfamily protein
AL1G26150	AT1G14270.1	CAAX amino terminal protease family protein
AL1G26540	AT1G14570.1	UBX domain-containing protein
AL1G26610	AT1G14640.1	SWAP (Suppressor-of-White-APricot)/surp domain-containing protein
AL1G26770	AT1G14750.1	Cyclin family protein
AL1G27690	AT1G15570.1	CYCLIN A2;3
AL1G27700	AT1G15580.1	indole-3-acetic acid inducible 5
AL1G27870	AT1G15757.1	Molecular chaperone Hsp40/DnaJ family protein
AL1G28210	AT1G16040.1	nnn
AL1G28220	AT1G16060.1	ARIA-interacting double AP2 domain protein
AL1G28430	AT1G16310.1	Cation efflux family protein
AL1G28470	AT1G16350.1	Aldolase-type TIM barrel family protein
AL1G28480	AT1G16360.1	LEM3 (ligand-effect modulator 3) family protein / CDC50 family protein
AL1G28510	AT1G16390.1	organic cation/carnitine transporter 3
AL1G28520	AT1G16400.1	cytochrome P450, family 79, subfamily F, polypeptide 2
AL1G28540	AT1G16410.1	cytochrome p450 79f1
AL1G28600	AT1G16460.2	rhodanese homologue 2
AL1G29470	AT1G17230.1	Leucine-rich receptor-like protein kinase family protein
AL1G29480	AT1G17235.1	ROTUNDIFOLIA like 11
AL1G30840	AT1G73890.1	Bifunctional inhibitor/lipid-transfer protein/seed storage 2S albumin superfamily protein
AL1G30850	AT1G18420.1	Aluminium activated malate transporter family protein
AL1G31170	AT1G18710.1	myb domain protein 47
AL1G31670	AT1G19100.1	Histidine kinase-, DNA gyrase B-, and HSP90-like ATPase family protein
AL1G33230	AT1G20735.1	F-box and associated interaction domains-containing protein
AL1G34210	AT1G21150.1	Mitochondrial transcription termination factor family protein
AL1G34710	AT1G21560.2	nnn
AL1G34720	AT1G21580.1	Zinc finger C-x8-C-x5-C-x3-H type family protein
AL1G35720	AT1G22270.1	Trm112p-like protein
AL1G35730	AT1G22275.1	Myosin heavy chain-related protein
AL1G36150	AT1G22620.1	Phosphoinositide phosphatase family protein
AL1G36300	AT1G22760.1	poly(A) binding protein 3
AL1G40170	AT1G25055.1	F-box family protein
AL1G41040	AT1G27600.2	Nucleotide-diphospho-sugar transferases superfamily protein
AL1G43170	AT1G29380.1	Carbohydrate-binding X8 domain superfamily protein
AL1G43180	AT1G29390.1	cold regulated 314 thylakoid membrane 2
AL1G47830	AT1G33440.1	Major facilitator superfamily protein
AL1G49770	AT1G31280.1	Argonaute family protein
AL1G49890	AT1G06770.1	DREB2A-interacting protein 1
AL1G49980	AT1G35290.1	Thioesterase superfamily protein
AL1G51410	AT5G17910.2	nnn
AL1G56890	AT1G49540.2	elongator protein 2
AL1G56890	AT1G49540.1	elongator protein 2
AL1G56900	AT1G22090.1	Protein of unknown function (DUF626)
AL1G56910	AT1G67370.1	DNA-binding HORMA family protein
AL1G56960	AT1G49590.1	C2H2 and C2HC zinc fingers superfamily protein
AL1G57740	AT1G50110.1	D-aminoacid aminotransferase-like PLP-dependent enzymes superfamily protein
AL1G59380	AT1G47600.1	beta glucosidase 34
AL1G60110	AT1G52030.2	myrosinase-binding protein 2
AL1G61400	AT1G53040.1	Protein of unknown function (DUF616)
AL1G62430	AT1G53730.1	STRUBBELIG-receptor family 6
AL1G62710	AT1G54010.1	GDSL-like Lipase/Acylhydrolase superfamily protein
AL1G64410	AT1G56130.1	Leucine-rich repeat transmembrane protein kinase
AL1G64570	AT1G54350.1	ABC transporter family protein
AL1G64590	AT1G54370.1	sodium hydrogen exchanger 5
AL2G10030	AT1G64720.1	Polyketide cyclase/dehydrase and lipid transport superfamily protein
AL2G10720	AT1G64255.1	MuDR family transposase
AL2G13790	AT1G62120.1	Mitochondrial transcription termination factor family protein
AL2G13950	AT1G62010.1	Mitochondrial transcription termination factor family protein
AL2G13970	AT2G46450.1	cyclic nucleotide-gated channel 12
AL2G13980	AT2G46455.1	OxaA/YidC-like membrane insertion protein
AL2G13990	AT1G62085.1	Mitochondrial transcription termination factor family protein
AL2G14090	AT1G61970.2	Mitochondrial transcription termination factor family protein
AL2G16960	AT1G59820.1	aminophospholipid ATPase 3
AL2G17140	AT2G32810.1	beta galactosidase 9
AL2G25500	AT1G67120.1	ATPases;nucleotide binding;ATP binding;nucleoside-triphosphatases;transcription factor binding
AL2G25800	AT1G67280.1	Glyoxalase/Bleomycin resistance protein/Dioxygenase superfamily protein
AL2G28110	AT1G69060.1	Chaperone DnaJ-domain superfamily protein
AL2G29640	AT1G70330.1	equilibrative nucleotide transporter 1
AL2G29650	AT1G70340.1	Plant protein of unknown function (DUF936)
AL2G30850	AT1G71240.2	Plant protein of unknown function (DUF639)
AL2G30850	AT1G71240.1	Plant protein of unknown function (DUF639)
AL2G31570	AT1G71960.1	ATP-binding casette family G25
AL2G37120	AT1G76965.1	nnn
AL2G37130	AT1G76970.1	Target of Myb protein 1
AL2G37250	AT1G77080.4	K-box region and MADS-box transcription factor family protein
AL2G37790	AT1G77580.2	Plant protein of unknown function (DUF869)
AL2G37810	AT1G77600.2	ARM repeat superfamily protein
AL2G38610	AT1G78260.1	RNA-binding (RRM/RBD/RNP motifs) family protein
AL2G38650	AT1G78300.1	general regulatory factor 2
AL2G38900	AT1G78500.1	Terpenoid cyclases family protein
AL2G38910	AT1G78510.1	solanesyl diphosphate synthase 1
AL2G40180	AT1G79540.1	Pentatricopeptide repeat (PPR) superfamily protein
AL2G40670	AT4G20095.3	Protein of unknown function (DUF626)
AL2G40740	AT1G80980.1	nnn
AL2G41200	AT1G80300.1	nucleotide transporter 1
AL2G41210	AT1G80290.2	Nucleotide-diphospho-sugar transferases superfamily protein
AL2G41550	AT1G79990.3	NA
AL2G41640	AT1G79915.1	Putative methyltransferase family protein
AL2G41650	AT1G79910.1	Regulator of Vps4 activity in the MVB pathway protein
AL2G41670	AT1G79890.1	RAD3-like DNA-binding helicase protein
AL3G10480	AT3G01670.1	nnn
AL3G11610	AT3G02320.1	N2,N2-dimethylguanosine tRNA methyltransferase
AL3G11620	AT3G02330.1	MEF13 is an member of the E-domain pentatricopeptide repeat (PPR) superfamily. It is involved in mitochondrial mRNA editing with at least 8 known targets.
AL3G11990	AT3G02610.1	Plant stearoyl-acyl-carrier-protein desaturase family protein
AL3G13850	AT3G03940.1	Protein kinase family protein
AL3G14400	AT3G04450.1	Homeodomain-like superfamily protein
AL3G14410	AT3G04460.1	peroxin-12
AL3G16200	AT5G27830.1	nnn
AL3G16210	AT3G05580.1	Calcineurin-like metallo-phosphoesterase superfamily protein
AL3G16340	AT3G05680.1	embryo defective 2016
AL3G16810	AT5G19330.1	ARM repeat protein interacting with ABF2
AL3G16820	AT3G06000.1	RNI-like superfamily protein
AL3G16830	AT3G06010.1	Homeotic gene regulator
AL3G17410	AT5G40260.1	Nodulin MtN3 family protein
AL3G17680	AT3G06630.1	protein kinase family protein
AL3G18400	AT3G07150.1	nnn
AL3G18410	AT3G07160.1	glucan synthase-like 10
AL3G18770	AT3G07450.1	Bifunctional inhibitor/lipid-transfer protein/seed storage 2S albumin superfamily protein
AL3G19420	AT3G08030.1	Protein of unknown function, DUF642
AL3G21020	AT3G09790.1	ubiquitin 8
AL3G21880	AT3G10490.2	NAC domain containing protein 52
AL3G24340	AT3G12670.1	CTP synthase family protein
AL3G24360	AT3G12685.1	Acid phosphatase/vanadium-dependent haloperoxidase-related protein
AL3G24370	AT3G12690.2	AGC kinase 1.5
AL3G25050	AT3G13226.1	regulatory protein RecX family protein
AL3G25060	AT3G13228.1	RING/U-box superfamily protein
AL3G26030	AT3G13870.1	Root hair defective 3 GTP-binding protein (RHD3)
AL3G26490	AT3G14210.1	epithiospecifier modifier 1
AL3G26500	AT3G14220.1	GDSL-like Lipase/Acylhydrolase superfamily protein
AL3G27100	AT3G14790.1	rhamnose biosynthesis 3
AL3G27110	AT3G42170.1	BED zinc finger ;hAT family dimerisation domain
AL3G27120	AT3G14810.1	mechanosensitive channel of small conductance-like 5
AL3G27620	AT3G15220.1	Protein kinase superfamily protein
AL3G29280	AT1G52040.1	myrosinase-binding protein 1
AL3G29940	AT3G16960.1	nnn
AL3G29950	AT3G16970.1	Plant self-incompatibility protein S1 family
AL3G29960	AT3G16980.1	RNA polymerases M/15 Kd subunit
AL3G29970	AT3G16990.1	Haem oxygenase-like, multi-helical
AL3G30710	AT3G17630.1	cation/H+ exchanger 19
AL3G31080	AT3G17910.1	Surfeit locus 1 cytochrome c oxidase biogenesis protein
AL3G31130	AT3G17970.1	translocon at the outer membrane of chloroplasts 64-III
AL3G31140	AT3G17980.1	Calcium-dependent lipid-binding (CaLB domain) family protein
AL3G32220	AT3G18830.1	polyol/monosaccharide transporter 5
AL3G33900	AT3G20200.1	Protein kinase protein with adenine nucleotide alpha hydrolases-like domain
AL3G34260	AT3G20480.1	tetraacyldisaccharide 4'-kinase family protein
AL3G34560	AT3G20660.1	organic cation/carnitine transporter4
AL3G34710	AT3G20790.1	NAD(P)-binding Rossmann-fold superfamily protein
AL3G34720	AT3G20800.1	Cell differentiation, Rcd1-like protein
AL3G34730	AT3G20810.1	2-oxoglutarate (2OG) and Fe(II)-dependent oxygenase superfamily protein
AL3G36330	AT3G22142.1	Bifunctional inhibitor/lipid-transfer protein/seed storage 2S albumin superfamily protein
AL3G36380	AT3G22170.2	far-red elongated hypocotyls 3
AL3G38120	AT3G23510.1	Cyclopropane-fatty-acyl-phospholipid synthase
AL3G39270	AT3G24080.2	KRR1 family protein
AL3G39280	AT3G24070.1	Zinc knuckle (CCHC-type) family protein
AL3G39800	AT3G24340.1	chromatin remodeling 40
AL3G41610	AT4G10190.1	F-box and associated interaction domains-containing protein
AL3G46890	AT2G04115.1	Plant self-incompatibility protein S1 family
AL3G46910	AT2G15220.1	Plant basic secretory protein (BSP) family protein
AL3G48060	AT2G20030.1	RING/U-box superfamily protein
AL3G49780	AT2G16990.2	Major facilitator superfamily protein
AL3G51370	AT2G18170.1	MAP kinase 7
AL3G52760	AT2G19160.1	Core-2/I-branching beta-1,6-N-acetylglucosaminyltransferase family protein
AL3G52950	AT2G18960.1	H(+)-ATPase 1
AL4G12080	AT2G22540.1	K-box region and MADS-box transcription factor family protein
AL4G12810	AT1G06900.1	Insulinase (Peptidase family M16) family protein
AL4G13460	AT2G23470.1	Protein of unknown function, DUF647
AL4G15270	AT1G65790.1	receptor kinase 1
AL4G17050	AT4G32440.1	Plant Tudor-like RNA-binding protein
AL4G20110	AT2G26890.1	DNAJ heat shock N-terminal domain-containing protein
AL4G20430	AT2G38780.1	nnn
AL4G20440	AT1G48400.1	F-box/RNI-like/FBD-like domains-containing protein
AL4G22960	AT2G36110.1	Polynucleotidyl transferase, ribonuclease H-like superfamily protein
AL4G24690	AT5G56440.1	F-box/RNI-like/FBD-like domains-containing protein
AL4G24860	AT2G30090.1	Acyl-CoA N-acyltransferases (NAT) superfamily protein
AL4G25360	AT2G30480.3	nnn
AL4G25370	AT2G30490.1	cinnamate-4-hydroxylase
AL4G25980	AT2G30950.1	FtsH extracellular protease family
AL4G26430	AT2G31218.1	NA
AL4G26440	AT2G31220.1	basic helix-loop-helix (bHLH) DNA-binding superfamily protein
AL4G26510	AT2G31280.1	conserved peptide upstream open reading frame 7
AL4G26700	AT2G31432.1	Plant invertase/pectin methylesterase inhibitor superfamily protein
AL4G26900	AT2G31660.1	ARM repeat superfamily protein
AL4G27200	AT2G31900.1	myosin-like protein XIF
AL4G27210	AT2G31910.1	cation/H+ exchanger 21
AL4G28430	AT2G32910.1	DCD (Development and Cell Death) domain protein
AL4G28440	AT2G32920.1	PDI-like 2-3
AL4G29340	AT2G33670.1	Seven transmembrane MLO family protein
AL4G29350	AT2G33680.1	Tetratricopeptide repeat (TPR)-like superfamily protein
AL4G29540	AT2G33793.1	nnn
AL4G29610	AT2G33835.1	Zinc finger C-x8-C-x5-C-x3-H type family protein
AL4G29620	AT2G33840.1	Tyrosyl-tRNA synthetase, class Ib, bacterial/mitochondrial
AL4G29630	AT2G33845.1	Nucleic acid-binding, OB-fold-like protein
AL4G29640	AT2G33847.1	nnn
AL4G29650	AT2G33850.1	nnn
AL4G29710	AT2G33880.1	homeobox-3
AL4G29720	AT5G03490.1	UDP-Glycosyltransferase superfamily protein
AL4G29740	AT2G33980.1	nudix hydrolase homolog 22
AL4G30160	AT2G34230.1	Protein with domains of unknown function (DUF627 and DUF629)
AL4G31840	AT2G35740.1	nositol transporter 3
AL4G35020	AT2G38025.1	Cysteine proteinases superfamily protein
AL4G35350	AT2G38270.1	CAX-interacting protein 2
AL4G37200	AT2G39730.3	rubisco activase
AL4G37200	AT2G39730.1	rubisco activase
AL4G37200	AT2G39730.2	rubisco activase
AL4G38930	AT2G40960.1	Single-stranded nucleic acid binding R3H protein
AL4G39350	AT2G41350.1	nnn
AL4G39350	AT2G41350.2	nnn
AL4G40120	AT2G41800.1	Protein of unknown function, DUF642
AL4G40230	AT4G32800.1	Integrase-type DNA-binding superfamily protein
AL4G40520	AT3G20050.1	T-complex protein 1 alpha subunit
AL4G41170	AT2G42610.2	Protein of unknown function (DUF640)
AL4G42050	AT2G43370.1	RNA-binding (RRM/RBD/RNP motifs) family protein
AL4G42840	AT2G43960.1	SWAP (Suppressor-of-White-APricot)/surp domain-containing protein
AL4G42850	AT2G43970.1	RNA-binding protein
AL4G44170	AT2G45080.1	cyclin p3;1
AL4G44180	AT2G45100.1	Cyclin/Brf1-like TBP-binding protein
AL4G44210	AT2G45120.1	C2H2-like zinc finger protein
AL4G45970	AT2G46540.1	nnn
AL4G46460	AT2G46980.2	nnn
AL4G47550	AT2G47960.1	nnn
AL4G47630	AT2G48030.1	DNAse I-like superfamily protein
AL4G47730	AT2G48160.1	Tudor/PWWP/MBT domain-containing protein
AL5G10020	AT2G01070.1	Lung seven transmembrane receptor family protein
AL5G10030	AT2G01080.1	Late embryogenesis abundant (LEA) hydroxyproline-rich glycoprotein family
AL5G13170	AT2G03420.1	nnn
AL5G13180	AT2G03430.1	Ankyrin repeat family protein
AL5G20840	AT3G42630.1	Pentatricopeptide repeat (PPR) superfamily protein
AL5G22310	AT3G44230.1	nnn
AL5G22320	AT3G44235.1	nnn
AL5G22340	AT2G40430.2	nnn
AL5G22420	AT3G44290.1	NAC domain containing protein 60
AL5G22450	AT3G44310.1	nitrilase 1
AL5G24020	AT5G50920.1	CLPC homologue 1
AL5G24030	AT3G45460.1	IBR domain containing protein
AL5G24040	AT3G56730.2	Putative endonuclease or glycosyl hydrolase
AL5G27230	AT3G47910.2	Ubiquitin carboxyl-terminal hydrolase-related protein
AL5G31970	AT3G51530.1	F-box/RNI-like/FBD-like domains-containing protein
AL5G32520	AT2G05850.1	serine carboxypeptidase-like 38
AL5G32850	AT3G52260.2	Pseudouridine synthase family protein
AL5G32860	AT3G52270.1	Transcription initiation factor IIF, beta subunit
AL5G32870	AT3G52280.1	general transcription factor group E6
AL5G32950	AT3G52320.1	F-box and associated interaction domains-containing protein
AL5G33710	AT3G52920.1	Family of unknown function (DUF662)
AL5G33710	AT3G52920.2	Family of unknown function (DUF662)
AL5G34400	AT3G53480.1	pleiotropic drug resistance 9
AL5G34840	AT3G53860.1	nnn
AL5G35750	AT3G54670.3	NA
AL5G36460	AT4G10457.1	SCR-like 1
AL5G38190	AT3G56810.1	nnn
AL5G38540	AT3G57060.2	binding
AL5G38620	AT3G57140.1	sugar-dependent 1-like
AL5G39010	AT3G57440.1	nnn
AL5G39590	AT3G57940.1	Domain of unknown function (DUF1726) ;Putative ATPase (DUF699)
AL5G39710	AT3G58040.1	seven in absentia of Arabidopsis 2
AL5G40140	AT3G58400.1	TRAF-like family protein
AL5G40160	AT3G58270.2	Arabidopsis phospholipase-like protein (PEARLI 4) with TRAF-like domain
AL5G40650	AT3G58850.1	phy rapidly regulated 2
AL5G40690	AT4G22280.1	F-box/RNI-like superfamily protein
AL5G41050	AT4G14096.1	F-box/RNI-like superfamily protein
AL5G41060	AT3G59180.1	Protein with RNI-like/FBD-like domains
AL5G42900	AT4G02310.1	Galactose oxidase/kelch repeat superfamily protein
AL5G42910	AT3G60600.1	vesicle associated protein
AL5G44260	AT5G36001.1	RING/U-box superfamily protein
AL5G44280	AT3G61730.1	reduced male fertility
AL5G45510	AT3G62740.1	beta glucosidase 7
AL5G46370	AT3G63510.1	FMN-linked oxidoreductases superfamily protein
AL6G11380	AT5G02150.1	Fes1C
AL6G11480	AT5G02240.1	NAD(P)-binding Rossmann-fold superfamily protein
AL6G12340	AT5G03050.1	nnn
AL6G12750	AT5G03420.1	5'-AMP-activated protein kinase-related
AL6G12780	AT5G03430.1	phosphoadenosine phosphosulfate (PAPS) reductase family protein
AL6G13350	AT5G03790.1	homeobox 51
AL6G13920	AT5G04290.1	kow domain-containing transcription factor 1
AL6G14060	AT5G01150.1	Protein of unknown function (DUF674)
AL6G14070	AT5G04430.2	binding to TOMV RNA 1L (long form)
AL6G14070	AT5G04430.1	binding to TOMV RNA 1L (long form)
AL6G14090	AT5G04460.1	RING/U-box superfamily protein
AL6G14900	AT5G05090.1	Homeodomain-like superfamily protein
AL6G15150	AT5G05310.2	TLC ATP/ADP transporter
AL6G15150	AT5G05310.3	TLC ATP/ADP transporter
AL6G15360	AT5G05470.1	eukaryotic translation initiation factor 2 alpha subunit
AL6G15370	AT5G05480.1	Peptide-N4-(N-acetyl-beta-glucosaminyl)asparagine amidase A protein
AL6G15380	AT5G05490.2	Rad21/Rec8-like family protein
AL6G15380	AT5G05490.1	Rad21/Rec8-like family protein
AL6G15390	AT5G05500.1	Pollen Ole e 1 allergen and extensin family protein
AL6G16930	AT5G06810.1	Mitochondrial transcription termination factor family protein
AL6G17130	AT5G06970.1	Protein of unknown function (DUF810)
AL6G17570	AT5G07320.1	Mitochondrial substrate carrier family protein
AL6G17580	AT3G17600.1	indole-3-acetic acid inducible 31
AL6G18250	AT5G07920.1	diacylglycerol kinase1
AL6G18260	AT5G07930.1	MEI2 C-terminal RRM only like 2
AL6G18300	AT5G07960.1	nnn
AL6G18310	AT5G07970.1	dentin sialophosphoprotein-related
AL6G18320	AT5G07980.1	dentin sialophosphoprotein-related
AL6G18330	AT5G07990.1	Cytochrome P450 superfamily protein
AL6G18490	AT5G08120.1	movement protein binding protein 2C
AL6G18620	AT5G08230.1	Tudor/PWWP/MBT domain-containing protein
AL6G18650	AT5G08250.1	Cytochrome P450 superfamily protein
AL6G21100	AT5G10570.1	basic helix-loop-helix (bHLH) DNA-binding superfamily protein
AL6G22090	AT5G11430.1	SPOC domain / Transcription elongation factor S-II protein
AL6G22230	AT5G11560.1	catalytics
AL6G22300	AT5G11610.1	Exostosin family protein
AL6G22490	AT3G04660.1	F-box and associated interaction domains-containing protein
AL6G22550	AT5G11800.1	K+ efflux antiporter 6
AL6G22870	AT5G12080.3	mechanosensitive channel of small conductance-like 10
AL6G24320	AT5G13710.1	sterol methyltransferase 1
AL6G25430	AT5G14660.1	peptide deformylase 1B
AL6G25440	AT5G14670.1	ADP-ribosylation factor A1B
AL6G25450	AT5G14680.1	Adenine nucleotide alpha hydrolases-like superfamily protein
AL6G26810	AT5G15930.1	plant adhesion molecule 1
AL6G26910	AT5G16030.1	nnn
AL6G26910	AT5G16030.2	nnn
AL6G26920	AT5G16040.1	Regulator of chromosome condensation (RCC1) family protein
AL6G27550	AT4G22100.1	beta glucosidase 2
AL6G28100	AT5G17080.1	Cysteine proteinases superfamily protein
AL6G30880	AT5G19390.1	Rho GTPase activation protein (RhoGAP) with PH domain
AL6G30890	AT5G19400.3	Telomerase activating protein Est1
AL6G30900	AT5G19410.1	ABC-2 type transporter family protein
AL6G32770	AT5G21150.1	Argonaute family protein
AL6G32780	AT5G21160.1	LA RNA-binding protein
AL6G33430	AT5G22410.1	root hair specific 18
AL6G34140	AT5G23010.1	methylthioalkylmalate synthase 1
AL6G34170	AT5G23020.1	2-isopropylmalate synthase 2
AL6G34840	AT5G23570.1	XS domain-containing protein / XS zinc finger domain-containing protein-related
AL6G34850	AT2G40955.1	nnn
AL6G35310	AT5G23980.1	ferric reduction oxidase 4
AL6G37570	AT1G65800.1	receptor kinase 2
AL6G39220	AT5G27730.1	Protein of unknown function (DUF1624)
AL6G39700	AT5G27350.1	Major facilitator superfamily protein
AL6G40910	AT3G05190.1	D-aminoacid aminotransferase-like PLP-dependent enzymes superfamily protein
AL6G42430	AT4G08620.1	sulphate transporter 1;1
AL6G43680	AT4G09980.1	Methyltransferase MT-A70 family protein
AL6G44050	AT4G10220.1	Protein of Unknown Function (DUF239)
AL6G44160	AT4G10310.1	high-affinity K+ transporter 1
AL6G44620	AT4G10570.1	ubiquitin-specific protease 9
AL6G45270	AT4G11110.1	SPA1-related 2
AL6G48520	AT4G04970.1	glucan synthase-like 1
AL6G53000	AT4G00460.2	RHO guanyl-nucleotide exchange factor 3
AL6G53010	AT4G00450.1	RNA polymerase II transcription mediators
AL6G53110	AT3G16650.1	Transducin/WD40 repeat-like superfamily protein
AL7G10010	AT4G38120.1	ARM repeat superfamily protein
AL7G10020	AT4G38130.1	histone deacetylase 1
AL7G10030	AT4G38140.1	RING/U-box superfamily protein
AL7G10080	AT4G38180.1	FAR1-related sequence 5
AL7G10090	AT4G38190.1	cellulose synthase like D4
AL7G10100	AT4G38200.1	SEC7-like guanine nucleotide exchange family protein
AL7G10110	AT4G38210.1	expansin A20
AL7G10130	AT4G38220.1	Peptidase M20/M25/M40 family protein
AL7G11270	AT4G39280.2	phenylalanyl-tRNA synthetase, putative / phenylalanine--tRNA ligase, putative
AL7G11280	AT4G39290.1	Galactose oxidase/kelch repeat superfamily protein
AL7G12740	AT4G37910.1	mitochondrial heat shock protein 70-1
AL7G13090	AT4G37680.1	heptahelical protein 4
AL7G13140	AT4G37630.1	cyclin d5;1
AL7G13250	AT4G37510.1	Ribonuclease III family protein
AL7G17280	AT4G34110.1	poly(A) binding protein 2
AL7G17340	AT4G34040.1	RING/U-box superfamily protein
AL7G17420	AT4G33970.1	Leucine-rich repeat (LRR) family protein
AL7G17440	AT4G33960.1	nnn
AL7G17530	AT4G33905.1	Peroxisomal membrane 22 kDa (Mpv17/PMP22) family protein
AL7G17880	AT4G33625.1	nnn
AL7G18530	AT4G33050.3	calmodulin-binding family protein
AL7G18600	AT1G80490.2	TOPLESS-related 1
AL7G19090	AT4G32660.1	Protein kinase superfamily protein
AL7G19400	AT4G32440.2	Plant Tudor-like RNA-binding protein
AL7G19640	AT4G32190.1	Myosin heavy chain-related protein
AL7G21940	AT4G30210.2	P450 reductase 2
AL7G23020	AT4G29380.1	protein kinase family protein / WD-40 repeat family protein
AL7G24160	AT4G28410.1	Tyrosine transaminase family protein
AL7G25740	AT4G27060.1	ARM repeat superfamily protein
AL7G26470	AT4G26470.1	Calcium-binding EF-hand family protein
AL7G27590	AT4G25500.3	arginine/serine-rich splicing factor 35
AL7G27590	AT4G25500.4	arginine/serine-rich splicing factor 35
AL7G29650	AT4G23710.1	vacuolar ATP synthase subunit G2
AL7G33950	AT4G19960.2	K+ uptake permease 9
AL7G34170	AT4G19870.2	Galactose oxidase/kelch repeat superfamily protein
AL7G34670	AT4G19440.1	Tetratricopeptide repeat (TPR)-like superfamily protein
AL7G35280	AT4G18900.1	Transducin/WD40 repeat-like superfamily protein
AL7G35790	AT4G18490.2	nnn
AL7G36260	AT4G18160.1	Ca2+ activated outward rectifying K+ channel 6
AL7G36280	AT4G18150.1	Kinase-related protein of unknown function (DUF1296)
AL7G36290	AT4G18140.1	SCP1-like small phosphatase 4b
AL7G36300	AT5G55920.1	S-adenosyl-L-methionine-dependent methyltransferases superfamily protein
AL7G37280	AT4G18870.1	E2F/DP family winged-helix DNA-binding domain
AL7G37430	AT4G17270.1	Mo25 family protein
AL7G40920	AT4G14910.1	HISTIDINE BIOSYNTHESIS 5B
AL7G41130	AT4G15310.1	cytochrome P450, family 702, subfamily A, polypeptide 3
AL7G50410	AT5G39830.1	Trypsin family protein with PDZ domain
AL7G52700	AT5G38170.1	Bifunctional inhibitor/lipid-transfer protein/seed storage 2S albumin superfamily protein
AL8G10030	AT5G22730.1	F-box/RNI-like/FBD-like domains-containing protein
AL8G10200	AT5G47750.1	D6 protein kinase like 2
AL8G13200	AT5G23420.1	high-mobility group box 6
AL8G14450	AT5G44990.1	Glutathione S-transferase family protein
AL8G14510	AT5G44980.1	F-box/RNI-like/FBD-like domains-containing protein
AL8G14520	AT5G44950.1	F-box/RNI-like/FBD-like domains-containing protein
AL8G15040	AT5G44600.1	S-adenosyl-L-methionine-dependent methyltransferases superfamily protein
AL8G15050	AT5G44590.1	S-adenosyl-L-methionine-dependent methyltransferases superfamily protein
AL8G15060	AT4G20360.1	RAB GTPase homolog E1B
AL8G16110	AT5G43990.2	SET-domain containing protein lysine methyltransferase family protein
AL8G21140	AT5G25980.2	glucoside glucohydrolase 2
AL8G22370	AT5G49015.1	Expressed protein
AL8G22390	AT5G49020.1	protein arginine methyltransferase 4A
AL8G22400	AT5G49030.3	tRNA synthetase class I (I, L, M and V) family protein
AL8G22490	AT5G49060.1	Heat shock protein DnaJ, N-terminal with domain of unknown function (DUF1977)
AL8G22510	AT5G35190.1	proline-rich extensin-like family protein
AL8G22600	AT1G60170.1	pre-mRNA processing ribonucleoprotein binding region-containing protein
AL8G22610	AT5G49100.1	nnn
AL8G24230	AT5G50200.2	nitrate transmembrane transporters
AL8G24460	AT5G50350.1	nnn
AL8G25280	AT5G51050.1	Mitochondrial substrate carrier family protein
AL8G25590	AT5G51330.1	SWITCH1
AL8G25600	AT5G51340.1	Tetratricopeptide repeat (TPR)-like superfamily protein
AL8G26150	AT5G51850.1	nnn
AL8G26160	AT5G51860.2	K-box region and MADS-box transcription factor family protein
AL8G26690	AT5G52300.1	CAP160 protein
AL8G26710	AT5G52310.1	low-temperature-responsive protein 78 (LTI78) / desiccation-responsive protein 29A (RD29A)
AL8G26800	AT5G52400.1	cytochrome P450, family 715, subfamily A, polypeptide 1
AL8G26990	AT5G52530.3	dentin sialophosphoprotein-related
AL8G28150	AT5G53450.1	OBP3-responsive gene 1
AL8G29590	AT5G54260.1	DNA repair and meiosis protein (Mre11)
AL8G30840	AT5G55300.1	DNA topoisomerase I alpha
AL8G30930	AT5G55380.1	MBOAT (membrane bound O-acyl transferase) family protein
AL8G30940	AT5G55390.2	ENHANCED DOWNY MILDEW 2
AL8G31020	AT5G55490.1	gamete expressed protein 1
AL8G31030	AT5G55500.1	beta-1,2-xylosyltransferase
AL8G33030	AT5G57110.2	autoinhibited Ca2+ -ATPase, isoform 8
AL8G33040	AT5G57120.1	nnn
AL8G33330	AT5G57350.2	H(+)-ATPase 3
AL8G34300	AT5G58200.2	Calcineurin-like metallo-phosphoesterase superfamily protein
AL8G37520	AT5G60900.1	receptor-like protein kinase 1
AL8G37670	AT5G61010.2	exocyst subunit exo70 family protein E2
AL8G38100	AT5G61420.2	myb domain protein 28
AL8G38630	AT5G61865.1	nnn
AL8G39970	AT5G62950.3	RNA polymerase II, Rpb4, core protein
AL8G40400	AT5G63320.1	nuclear protein X1
AL8G40730	AT5G63610.1	cyclin-dependent kinase E;1
AL8G41790	AT5G64420.1	DNA polymerase V family
AL8G42210	AT5G64750.1	Integrase-type DNA-binding superfamily protein
AL8G42220	AT5G64760.1	regulatory particle non-ATPase subunit 5B
AL8G42900	AT5G65320.1	basic helix-loop-helix (bHLH) DNA-binding superfamily protein
AL8G43000	AT5G65430.1	general regulatory factor 8
AL8G43600	AT5G65890.1	ACT domain repeat 1
AL8G43610	AT5G65900.1	DEA(D/H)-box RNA helicase family protein
AL8G44080	AT5G67260.1	CYCLIN D3;2
AL8G45690	AT5G65950.1	nnn
AL8G45700	AT5G65940.1	beta-hydroxyisobutyryl-CoA hydrolase 1
